# Designing pathways for bioproducing complex chemicals by combining tools for pathway extraction and ranking

**DOI:** 10.1101/2024.06.10.598209

**Authors:** Anastasia Sveshnikova, Omid Oftadeh, Vassily Hatzimanikatis

## Abstract

The synthesis of many important biochemicals involves complex molecules and many reactions. Therefore, the design and optimization of whole-cell biocatalysts to produce these molecules requires the use of metabolic modeling. Such modeling involves the extraction of the production pathways from biochemical databases and their integration into genome-scale metabolic models of the host organism. However, the synthesis of such complex molecules requires reactions from multiple pathways operating in balanced subnetworks that are not assembled in existing databases. Here we present SubNetX, a novel computational algorithm that extracts reactions from a given reaction database and assembles balanced reaction subnetworks to produce a target biochemical from a selected set of precursor metabolites, energy currencies, and cofactors of the host organism. These subnetworks can be directly integrated into whole-cell metabolic models, and using available methods, we can then reconstruct all alternative biosynthetic pathways and rank them according to design criteria such as yield, pathway length, and other optimization goals. We applied SubNetX to eight selected secondary metabolites and one non-natural chemical used as pharmaceuticals to demonstrate the potential of this pipeline.
