## Supplementary Tables 4 for "Designing pathways for bioproducing complex chemicals by combining tools for pathway extraction and ranking"

### Sheet: Ajmalicine
Source of pathway and genes:			DOI: 10.1002/bit.28040
	Gene	UniprotID	Source reaction	Organism	EC class	Comment	link
	tHMGR	No	multistep reaciton	potentially multiple	several EC classes	truncated protein not in UniProt	https://www.uniprot.org/uniprotkb/Q01559/entry
1	IDI1	P15496	Rhea 23284	yeast	5.3.3.2		https://www.uniprot.org/uniprotkb/P15496/entry
2	ERG20	P08524	Rhea 22408	yeast	2.5.1.1		https://www.uniprot.org/uniprotkb/P08524/entry
3	GPPS2	Q8LKJ2	Rhea 22408	yeast	2.5.1.1		https://www.uniprot.org/uniprotkb/Q8LKJ2/entry
4	GES	Q6USK1	Rhea 32679	Ocimum basilicum (Sweet basil)	3.1.7.11		https://www.uniprot.org/uniprotkb/Q6USK1/entry
5	G8H	F8S1H3	Rhea 57964	Helianthus annuus (Common sunflower)	1.14.14.168	Reaction does not match	https://www.uniprot.org/uniprotkb/F8S1H3/entry
6	GOR	P53839	Rhea 10992	yeast	1.1.1.26	Reaction does not match	https://www.uniprot.org/uniprotkb/P53839/entry
7	ISY2	A0A221J5X6	Rhea 62592	Nepeta racemosa (Catmint) (Raceme catnip)	1.3.1.122	Reaction does not match	https://www.uniprot.org/uniprotkb/A0A221J5X6/entry
8	MLPLA	No	no reaction	not annotated	not annotated with EC		DOI: 10.1126/sciadv.aba0721
9	IO	W8JIS5	Rhea 57560	Catharanthus roseus (Madagascar periwinkle) (Vinca rosea)	1.14.14.161		https://www.uniprot.org/uniprotkb/W8JIS5/entry
10	7DLGT	U5NH37	Rhea 39895	Catharanthus roseus (Madagascar periwinkle) (Vinca rosea)	2.4.1.323		https://www.uniprot.org/uniprotkb/U5NH37/entry
11	7DLH	U5NE19	Rhea 57576	Catharanthus roseus (Madagascar periwinkle) (Vinca rosea)	1.14.14.85		https://www.uniprot.org/uniprotkb/U5NE19/entry
12	LAMT	B2KPR3	Rhea 12508	Catharanthus roseus (Madagascar periwinkle) (Vinca rosea)	2.1.1.50		https://www.uniprot.org/uniprotkb/B2KPR3/entry
13	TDC	P17770	Rhea 30339	Catharanthus roseus (Madagascar periwinkle) (Vinca rosea)	4.1.1.28		https://www.uniprot.org/uniprotkb/P17770/entry
14	SLS2	U5NDT8	Rhea 20585	Catharanthus roseus (Madagascar periwinkle) (Vinca rosea)	1.14.19.62	Reaction does not match	https://www.uniprot.org/uniprotkb/U5NDT8/entry
15	STR	P18417	Rhea 15013	Catharanthus roseus (Madagascar periwinkle) (Vinca rosea)	4.3.3.2		https://www.uniprot.org/uniprotkb/P18417/entry
16	SGD	Q9M7N7	KEGG R03820	Catharanthus roseus	3.2.1.105		https://doi.org/10.1074/jbc.275.5.3051
17	HYS	A0A1B1FHP5	no reaction	Catharanthus roseus (Madagascar periwinkle) (Vinca rosea)	not annotated with EC		https://www.uniprot.org/uniprotkb/A0A1B1FHP5/entry
General comment:
Strictosidine aglycone has incorrect structure in the source of patwhay and genes paper
From DOI: 10.1002/bit.28040:
As for ajmalicine biosynthetic pathways genes,
GOR, LAMT, TDC, 7DLGT, GPPS2, and ADH2 were amplified from Strain4 (Brown et al., 2015),
tGES-ERG20WW was amplified from pJGZ200 (Jiang et al., 2021),
and G8H, ISY2, MLPLA, IO, 7DLH, SLS2, STR, SGD, HYS, and GAPN were codon-optimized and chemically synthesized.
From DOI: 10.1126/sciadv.aba0721
MLPLs are part of the PR-10 family of proteins; three enzymes from this family were reported to be involved in benzylisoquinoline alkaloid biosynthesis (17).
They typically catalyze energetically undemanding reactions that have appreciable “spontaneous” rates in buffer or solvent.
We expect that the addition of MLPL will enhance the efficiency of recombinant systems which use ISY to produce cis-trans-nepetalactol (18).
Results optimisation
Step #	EC class	Frequency in pathway prediction results
1	5.3.3.2	0
2,3	2.5.1.1	0
4	3.1.7.11	0
5	1.14.14.168	0
6	1.1.1.26	0
7	1.3.1.122	0
8	No	NA
9	1.14.14.161	0
10	2.4.1.323	79
11	1.14.14.85	0
12	2.1.1.50	0
13	4.1.1.28	22
14	1.14.19.62	0
15	4.3.3.2	0
16	3.2.1.105	9
17	No	NA

### Sheet: scopolamine
Source of pathway and genes:		https://doi.org/10.1038/s41586-020-2650-9
Step #	Gene	UniprotID	Source reaction	Organism	EC class	Comment	link
1	Arg2	P40360	Rhea 24292	Saccharomyces cerevisiae	2.3.1.1	In fact, many steps in transformation of glutamate to arginine. Arg2 is endogenous enzyme upregulated.
2	AsADC	A0A1S3YCW2	Rhea 17641	Nicotiana tabacum	4.1.1.19	Gene ADC1A (ADC) from common tobacco is used instead since the gene from Avena s. cannot be found in UniProt
3	Car1	P00812	Rhea 20569	Saccharomyces cerevisiae	3.5.3.1
4	speB	P60651	Rhea 13929	Escherichia coli (strain K12)	3.5.3.11
5	Spe1	P08432	Rhea 22964	Saccharomyces cerevisiae	4.1.1.17
6	Fms1	P50264	Rhea 25804	Saccharomyces cerevisiae	1.5.3.17
7	AbPMT1	Q9S7W8	Rhea 15037	Atropa belladonna (Belladonna) (Deadly nightshade)	2.1.1.53		https://www.uniprot.org/uniprotkb/Q9S7W8/entry
8	DsPMT1		Rhea 15038		2.1.1.54	gene of organism not in UniProt
9	DmMPO1	A0A1S4BDC4	Rhea 16153	Nicotiana tabacum (Common tobacco) ·	1.4.3.21	Generic compound reaction	https://www.uniprot.org/uniprotkb/A0A1S4BDC4/entry
10	AbPYKS		MetaCyc RXN-22717	Atropa belladonna	2.3.1 --	No certain EC or gene link in UniProt	https://biocyc.org/gene?orgid=META&id=MONOMER-21826
11	AbCYP82M3	A0A3G4RHY7	MetaCYc RXN-22718	Atropa belladonna	1.14.13.-		https://www.uniprot.org/uniprotkb/A0A3G4RHY7/entry
12	AtATR1	Q9SB48	Rhea 24040	Arabidopsis thaliana (Mouse-ear cress) ·	1.6.2.4	Cofacotr regeneration	https://www.uniprot.org/uniprotkb/Q9SB48/entry
13	DsTR1	P50163	Rhea 24244	Datura stramonium (Jimsonweed) (Common thornapple)	1.1.1.236		https://www.uniprot.org/uniprotkb/P50163/entry
	NtJAT1					transporter
14	Aro8, Aro9	P53090	Rhea 17533	Saccharomyces cerevisiae	2.6.1.57	Generic compound reaction	https://www.uniprot.org/uniprotkb/P53090/entry
15	WfPPR	no uniprot link	MetaCyc RXN-10816		1.1.1.110	No certain EC or gene link in UniProt	https://biocyc.org/gene?orgid=META&id=G-107574
16	AbUGT	A0A3B6XRM0	MetaCyc RXN-22720	Arabidopsis thaliana (Mouse-ear cress) ·	2.4.1.-	https://www.uniprot.org/uniprotkb/A0A3B6XRM0/entry
17	DsRed-AbLS	A0A3B6XRA5	MetaCyc RXN-8254	Atropa belladonna (Belladonna) (Deadly nightshade)	No	DsRed is a flurescent marker protein	https://www.uniprot.org/uniprotkb/A0A3B6XRA5/entry
18	AbCYP80F1	A0A024CI64	No	Atropa belladonna (Belladonna) (Deadly nightshade)	No	No certain EC or gene link in UniProt	https://www.uniprot.org/uniprotkb/A0A024CI64/entry
19	DsHDH	O23240	Rhea 38295	Arabidopsis thaliana (Mouse-ear cress)	1.1.99.39	Generic compound reaction	https://www.uniprot.org/uniprotkb/O23240/entry
20	DsH6H	P24397	Rhea 12629	Hyoscyamus niger (Black henbane)	1.14.11.11	Not exact reaction, different organism and C-O-C bridge is not formed	https://www.uniprot.org/uniprotkb/P24397/entry
Results optimisation
Step #	EC class	Frequency in pathway prediction results
1	2.3.1.1	0
2	4.1.1.19	0
3	3.5.3.1	0
4	3.5.3.11	0
5	4.1.1.17	0
6	1.5.3.17	0
7	2.1.1.53	61
8	2.1.1.54	0
9	1.4.3.21	11
10	2.3.1.-	63
11	1.14.13.-	63
12	1.6.2.4	0
13	1.1.1.236	63
14	2.6.1.57	1
15	1.1.1.110	2
16	2.4.1.-	0
17	No	NA
18	No	NA
19	1.1.99.39	0
20	1.14.11.11	53

### Sheet: Berberine
Source of pathway and genes:		https://doi.org/10.1073/pnas.98.1.367
Step #	Gene	UniprotID	Source reaction	Organism	EC class	Comment	link	Name
1	TYDC (TYDC9)	O82415	Rhea 14345	Papaver somniferum (Opium poppy)	4.1.1.25		https://www.uniprot.org/uniprotkb/O82415/entry	L-tyrosine decarboxylase
2	PPO8	Q8MZM3	Rhea 66596	Anopheles gambiae (African malaria mosquito)	1.14.18.-, 1.10.3.-	not found by "phenolase" term, found through tyramine to dopamine link	https://www.uniprot.org/uniprotkb/Q8MZM3/entry	phenolase
3	TAT	Q9LVY1	Rhea 15093	Arabidopsis thaliana (Mouse-ear cress)	2.6.1.5	Exists in multiple other organisms	https://www.uniprot.org/uniprotkb/Q9LVY1/entry	L-tyrosine transaminase
4	ARO10	Q06408	Rhea 54360	Saccharomyces cerevisiae (strain ATCC 204508 / S288c) (Baker's yeast)	EC:4.1.1.-, EC:4.1.1.43, EC:4.1.1.72, EC:4.1.1.74, EC:4.1.1.80	another reaction	https://www.uniprot.org/uniprotkb/Q06408/entry	p- hydroxyphenylpyruvate decarboxylase
5	NCS2	Q4QTJ1	Rhea 16173	Papaver somniferum (Opium poppy)	EC:4.2.1.78		https://www.uniprot.org/uniprotkb/Q4QTJ1/entry	(S)-norcoclaurine synthase
6	Not annotated	Q5C9L7	Rhea 31907	Thalictrum flavum subsp. glaucum (Yellow meadow rue)	2.1.1.128		https://www.uniprot.org/uniprotkb/Q5C9L7/entry	(S)-adenosyl-L-methionine:norcoclaurine 6OMT;
7	CNMT	Q7XB08	Rhea 17409	Papaver somniferum (Opium poppy)	2.1.1.140		https://www.uniprot.org/uniprotkb/Q7XB08/entry	(S)-adenosyl-L-methionine:coclaurine N-methyltransferase
8	CYP80B3 (CYP80B1, NMCH1)	Q9SP06	Rhea 16649	Papaver somniferum (Opium poppy)	1.14.14.102		https://www.uniprot.org/uniprotkb/Q9SP06/entry	N-methylcoclaurine-4􏰹-hydroxylase
9	4'OMT2	Q7XB10	Rhea 17789	Papaver somniferum (Opium poppy)	2.1.1.116		https://www.uniprot.org/uniprotkb/Q7XB10/entry	S-adenosyl-L-methionine: 3􏰹-hydroxy-N-methylcoclaurine 4􏰹OMT
10	BBE1	P93479	Rhea 19885	Papaver somniferum (Opium poppy)	1.21.3.3		https://www.uniprot.org/uniprotkb/P93479/entry	berberine bridge enzyme
11	SOMT2 (OMT2, PSMT2)	I3PLQ6	Rhea 23808	Papaver somniferum (Opium poppy)	2.1.1.117		https://www.uniprot.org/uniprotkb/I3PLQ6/entry	S-adenosyl-L-methionine:scoulerine 9-O-methyltransferase
12	CYP719A21	I3QBP4	Rhea 21456	Papaver somniferum (Opium poppy)	1.14.19.68		https://www.uniprot.org/uniprotkb/I3QBP4/entry	(S)-canadine synthase
13	Not annotated	F1BVB6	Rhea 13489	Berberis wilsoniae (Mrs Wilson's barberry)	1.3.3.8		https://www.uniprot.org/uniprotkb/F1BVB6/entry	tetrahydroprotoberberine oxidase
General comment:
Reaction was searched in Rhea Database
In case of multiple UniProtIDs and organisms for 1 rhea reaction only 1 was considered since our focus in on the EC class
Results optimisation
Step #	EC class	Frequency in pathway prediction results
1	4.1.1.25	38
2	1.14.18.-	2
2	1.10.3.-	7
3	2.6.1.5	0
4	4.1.1.43	19
4	4.1.1.72	0
4	4.1.1.74	0
4	4.1.1.80	32
5	4.2.1.78	41
6	2.1.1.128	29
7	2.1.1.140	0
8	1.14.14.102	0
9	2.1.1.116	0
10	1.21.3.3	26
11	2.1.1.117	29
12	1.14.19.68	0
13	1.3.3.8	0

### Sheet: Benzylcinnamate
Sources of pathway and genes:			http://dx.doi.org/10.1016/j.biortech.2015.09.028
Step #	Gene	UniprotID	Source reaction	Organism	EC class	Comment	link
1	Multiple	Multiple	RHEA:12044 (generic reaction)	Multiple	3.1.1.3		https://www.rhea-db.org/rhea?query=3.1.1.3
Sources of pathway and genes:			http://dx.doi.org/10.1016/j.meteno.2015.06.002
Step #	Gene	UniprotID	Source reaction	Organism	EC class	Comment	link
2	hmaS	O52791	Rhea 21376	Amycolatopsis orientalis (Nocardia orientalis)	1.13.11.46		https://www.uniprot.org/uniprotkb/O52791/entry
3	mdlB	P20932	Rhea 15749	Pseudomonas putida (Arthrobacter siderocapsulatus)	1.1.99.31		https://www.uniprot.org/uniprotkb/P20932/entry
4	mdlC	P20906	Rhea 23368	Pseudomonas putida (Arthrobacter siderocapsulatus)	4.1.1.7
5	yqhD	Q46856	Rhea 15937	Escherichia coli (strain K12)	1.1.1.2	endogenous ADH or AKR
5	yjgB	P27250	Rhea 15937	Escherichia coli (strain K12)	1.1.1.2	endogenous ADH or AKR
5	yahK	P75691	Rhea 15937	Escherichia coli (strain K12)	1.1.1.2	endogenous ADH or AKR
Sources of pathway and genes:			DOI 10.1007/s11101-006-9025-1
Step #	Gene	UniprotID	Source reaction	Organism	EC class	Comment	link
6	PAL	P35511	Rhea 21384	Solanum lycopersicum (Tomato) (Lycopersicon esculentum)	4.3.1.24
Results optimisation
Step #	EC class	Frequency in pathway prediction results
1	3.1.1.3	0
2	1.13.11.46	23
3	1.1.99.31	0
4	4.1.1.7	30
5	1.1.1.2	10
6	4.3.1.24	24

### Sheet: strictosidine
Source of pathway and genes:			(A microbial supply chain for production of the anti-cancer drug vinblastine)
Step #	Gene	UniprotID	Source reaction	Organism	EC class	Comment	link
1	tHMG1	P12683	RHEA:15989	Saccharomyces cerevisiae	1.1.1.34		https://www.uniprot.org/uniprotkb/P12683/entry
2	IDI1	P15496	Rhea 23284	Saccharomyces cerevisiae	5.3.3.2		https://www.uniprot.org/uniprotkb/P15496/entry
3	ERG20	P08524	Rhea 22408	Saccharomyces cerevisiae	2.5.1.1		https://www.uniprot.org/uniprotkb/P08524/entry
3	FPS	Q9NH03	Rhea 22408	Dictyostelium discoideum (Slime mold)	2.5.1.1		https://www.uniprot.org/uniprotkb/Q9NH03/entry
3	GPPS2					Geranylgeranyl diphosphate synthase 2 - no reaction annotated proteins in SwissProt
4	GES	Q6USK1	Rhea 32679	Ocimum basilicum (Sweet basil)	3.1.7.11		https://www.uniprot.org/uniprotkb/Q6USK1/entry
5	G8H	A0A2H4DGV8	Rhea 57964	Inula hupehensis (Inula helianthus-aquatilis subsp. hupehensis)	1.14.14.168		https://www.uniprot.org/uniprotkb/A0A2H4DGV8/entry
5	CPR	Q27597	Rhea 24040	Drosophila melanogaster (Fruit fly)	1.6.2.4	NADPH--cytochrome P450 reductase - not involved in the pathway	https://www.uniprot.org/uniprotkb/Q27597/entry
5	CYB5	P40312		Saccharomyces cerevisiae		electron carrier for several membrane bound oxygenases, no reaction associated
6	8HGO	W8JWV8	Rhea 58844	Catharanthus roseus (Madagascar periwinkle) (Vinca rosea)	1.1.1.-		https://www.uniprot.org/uniprotkb/W8JWV8/entry
7	ISY	A0A221J5P3	Rhea 62592	Antirrhinum majus (Garden snapdragon)	1.3.1.122		https://www.uniprot.org/uniprotkb/A0A221J5P3/entry
8	IO	W8JIS5	Rhea 57560	Catharanthus roseus (Madagascar periwinkle) (Vinca rosea)	1.14.14.161
8	CPR	A0A2U1LIM9	Rhea 24040	Artemisia annua (Sweet wormwood)	1.6.2.4		https://www.uniprot.org/uniprotkb/A0A2U1LIM9/entry
8	CYB5	P40312				Membrane bound hemoprotein which function as an electron carrier for several membrane bound oxygenases, no reaction associated
9	CYPADH	A0A0C5DM37		Catharanthus roseus (Madagascar periwinkle) (Vinca rosea)	1.1.1.-	CYP enzymes assisting alcohol dehydrogenase, no specific reaction associated	https://www.uniprot.org/uniprotkb/A0A0C5DM37/entry
10	7DLGT	U5NH37	Rhea 39895	Catharanthus roseus (Madagascar periwinkle) (Vinca rosea)	2.4.1.323		https://www.uniprot.org/uniprotkb/U5NH37/entry
11	7DLH	U5NE19	Rhea 57576	Catharanthus roseus (Madagascar periwinkle) (Vinca rosea)	1.14.14.85		https://www.uniprot.org/uniprotkb/U5NE19/entry
11	CPR	A0A2U1LIM9	Rhea 24040	Artemisia annua (Sweet wormwood)	1.6.2.4		https://www.uniprot.org/uniprotkb/A0A2U1LIM9/entry
11	CYB5	P40312				Membrane bound hemoprotein which function as an electron carrier for several membrane bound oxygenases, no reaction associated
12	LAMT	B2KPR3	Rhea 12508	Catharanthus roseus (Madagascar periwinkle) (Vinca rosea)	2.1.1.50		https://www.uniprot.org/uniprotkb/B2KPR3/entry
13	SLS	U5NDT8	Rhea 20585	Catharanthus roseus (Madagascar periwinkle) (Vinca rosea)	1.14.19.62		https://www.uniprot.org/uniprotkb/U5NDT8/entry
13	CPR	A0A2U1LIM9	Rhea 24040	Artemisia annua (Sweet wormwood)	1.6.2.4		https://www.uniprot.org/uniprotkb/A0A2U1LIM9/entry
13	CYB5	P40312				Membrane bound hemoprotein which function as an electron carrier for several membrane bound oxygenases, no reaction associated
14	STR	P18417	Rhea 15013	Catharanthus roseus (Madagascar periwinkle) (Vinca rosea)	4.3.3.2		https://www.uniprot.org/uniprotkb/P18417/entry
15	TDC	P17770	Rhea 30339	Catharanthus roseus (Madagascar periwinkle) (Vinca rosea)	4.1.1.28		https://www.uniprot.org/uniprotkb/P17770/entry
Results optimisation
Step #	EC class	Frequency in pathway prediction results
1	1.1.1.34	0
2	5.3.3.2	0
3	2.5.1.1	0
4	3.1.7.11	0
5	1.14.14.168	0
5,8,12,13	1.6.2.4	0
6	1.1.1.-	0
7	1.3.1.122	0
8	1.14.14.161	0
10	2.4.1.323	142
11	1.14.14.85	0
12	2.1.1.50	0
13	1.14.19.62	0
14	4.3.3.2	0
15	4.1.1.28	59

### Sheet: Quercetin_3_O_6_acetylglucoside
Source of the pathway		https://doi.org/10.1016/j.ymben.2015.07.002
Step #	Gene	UniprotID	Source reaction	Organism	EC class	Comment	link
1	TAL	Q8VXG7	Rhea 21384	Zea mays (Maize)	4.3.1.25	No tyrosine ammonia lyase proteins found, using EC for Phenylalanine/tyrosine ammonia-lyase instead (Gene: PAL1)	https://www.uniprot.org/uniprotkb/Q8VXG7/entry
2	4CL	P17814	Rhea 36251	Oryza sativa subsp. japonica (Rice)	6.2.1.34		https://www.uniprot.org/uniprotkb/P17814/entry
3	CHS	P13114	Rhea 11128	Arabidopsis thaliana (Mouse-ear cress)	2.3.1.74		https://www.uniprot.org/uniprotkb/P13114/entry
4	CHI	P28012		Medicago sativa (Alfalfa)	5.5.1.6	No reaction annotation for the	https://www.uniprot.org/uniprotkb/P28012/entry
5	F3H	Q9S818	Rhea 18621	Arabidopsis thaliana (Mouse-ear cress)	1.14.11.9		https://www.uniprot.org/uniprotkb/Q9S818/entry
6	FLS	Q96330	Rhea 21088	Arabidopsis thaliana (Mouse-ear cress)	1.14.20.6		https://www.uniprot.org/uniprotkb/Q96330/entry
7	FMO	Q9SBQ9	Rhea 16337	Petunia hybrida (Petunia)	1.14.14.82	No correct reaction found for gene FMO, for Flavonoid 3'-monooxygenase the best annotated protein is used instead (Gene: CYP75B2 (HT1))	https://www.uniprot.org/uniprotkb/Q9SBQ9/entry
7	CPR	A0A2U1LIM9	Rhea 24040	Artemisia annua (Sweet wormwood)	1.6.2.4		https://www.uniprot.org/uniprotkb/A0A2U1LIM9/entry
Glucosylation	Source: MetaCyc, DOI 10.1186/s12934-016-0582-8
Step #	Gene	UniprotID	Source reaction	Organism	EC class	Comment	link
8	glmU	glmU	Rhea 13725	Escherichia coli (strain K12)	2.3.1.157	N-acetyl transferase had to be considerd instead	https://www.uniprot.org/uniprotkb/P0ACC7/entry
9	UGT73B2		MEtaCyc: RXN1F-462	Arabidopsis thaliana col	2.4.1.91	NCBI protein ID provied instead	https://www.ncbi.nlm.nih.gov/protein/AAN13230
Results optimisation
Step #	EC class	Frequency in pathway prediction results
1	4.3.1.25	22
2	6.2.1.34	15
3	2.3.1.74	52
4	5.5.1.6	3
5	1.14.11.9	14
6	1.14.20.6	0
7	1.14.14.82	0
7	1.6.2.4	0
8	2.3.1.157	0
9	2.4.1.91	46

### Sheet: N_cinnamoyl_serotonin
Source of the pathway:		DOI 10.1007/s10295-017-1975-3
Step #	Gene	UniprotID	Source reaction	Organism	EC class	Comment	link
1	TDC	P17770	Rhea 30339	Catharanthus roseus (Madagascar periwinkle) (Vinca rosea)	4.1.1.28		https://www.uniprot.org/uniprotkb/P17770/entry
2	T5H	Q2QUC5	Rhea 52320	Oryza sativa subsp. japonica (Rice)	1.14.-.-	Only 2 digits of EC nuber annotated	https://www.uniprot.org/uniprotkb/Q2QUC5/entry
3	PAL	Q8VXG7	Rhea 21384	Zea mays (Maize)	4.3.1.25	No tyrosine ammonia lyase proteins found, using EC for Phenylalanine/tyrosine ammonia-lyase instead (Gene: PAL1)	https://www.uniprot.org/uniprotkb/Q8VXG7/entry
4	4CL	P17814	Rhea 36251	Oryza sativa subsp. japonica (Rice)	6.2.1.34		https://www.uniprot.org/uniprotkb/P17814/entry
5	HCTT	Q9SMB8	Rhea 19685	Nicotiana tabacum (Common tobacco)	2.3.1.110	Reaction does not match exactly, mechanism matches	https://www.uniprot.org/uniprotkb/Q9SMB8/entry
Results optimisation
Step #	EC class	Frequency in pathway prediction results
1	4.1.1.28	61
2	1.14.-.-	0
3	4.3.1.25	49
4	6.2.1.34	22
5	2.3.1.110	48

### Sheet: Benzylbenzoate
Source of the pathway:		https://doi.org/10.1016/j.meteno.2015.06.002
Step #	Gene	UniprotID	Source reaction	Organism	EC class	Comment	link
1	tyrB	P04693	Rhea 17533	Escherichia coli (strain K12)	2.6.1.57		https://www.uniprot.org/uniprotkb/P04693/entry
2	hmaS	O52791	Rhea 21376	Amycolatopsis orientalis (Nocardia orientalis)	1.13.11.46	Gene is not annotated in UniProt, directly found by search term hydroxymandelate synthase	https://www.uniprot.org/uniprotkb/O52791/entry
3	mdlB	P20932	Rhea 15749	Pseudomonas putida (Arthrobacter siderocapsulatus)	1.1.99.31		https://www.uniprot.org/uniprotkb/P20932/entry
4	mdlC	P20906	Rhea 23368	Pseudomonas putida (Arthrobacter siderocapsulatus)	4.1.1.7		https://www.uniprot.org/uniprotkb/P20906/entry
5	endogenous
Source of the pathway:		https://doi.org/10.1111/tpj.15012
Step #	Gene	UniprotID	Source reaction	Organism	EC class	Comment	link
6	PAL	Q8VXG7	Rhea 21384	Zea mays (Maize)	4.3.1.25	No tyrosine ammonia lyase proteins found, using EC for Phenylalanine/tyrosine ammonia-lyase instead (Gene: PAL1)	https://www.uniprot.org/uniprotkb/Q8VXG7/entry
7	CNL	I3PB36	Rhea 19641	Petunia hybrida (Petunia)	6.2.1.12		https://www.uniprot.org/uniprotkb/I3PB36/entry
8	CHL					Gene provided in publication was not matched to any reaction with correct mechanism, probable multistep reaction
9	BD	C7A2A0	Rhea 16185	Antirrhinum majus (Garden snapdragon)	1.2.1.3		https://www.uniprot.org/uniprotkb/C7A2A0/entry
10	BZL	A0A7U3REJ8			6.2.1.12	Benzoate:CoA ligase, unannotated, EC taken from analogous reaction of gene CNL
Source of the pathway:		https://doi.org/10.1104/pp.006460
Step #	Gene	UniprotID	Source reaction	Organism	EC class	Comment	link
11	BEBT	Q6E593	Rhea 30411	Petunia hybrida (Petunia)	2.3.1.196	Putative benzyl alcohol O-benzoyltransferase, reaction not annotated in UniProt based on gene	https://www.uniprot.org/uniprotkb/Q6E593/entry
Results optimisation
Step #	EC class	Frequency in pathway prediction results
1	2.6.1.57	0
2	1.13.11.46	0
3	1.1.99.31	0
4	4.1.1.7	28
6	4.3.1.25	5
7,10	6.2.1.12	0
9	1.2.1.3	0
11	2.3.1.196	2
